# A single-cell reference atlas delineates CD4^+^ T cell subtype-specific adaptation during acute and chronic viral infections

**DOI:** 10.1101/2021.09.20.458613

**Authors:** Massimo Andreatta, Zachary Sherman, Ariel Tjitropranoto, Michael C. Kelly, Thomas Ciucci, Santiago J. Carmona

## Abstract

CD4^+^ T cells are critical orchestrators of immune responses against a large variety of pathogens, including viruses. The multifaceted roles of CD4^+^ T cells, including their help to innate cells, CD8^+^ T and B cells and their support for long-lived immunity rely on a profound functional heterogeneity. While multiple CD4^+^ T cell subtypes and their key transcriptional regulators have been identified, there is a lack of consistent definition for CD4^+^ T cell transcriptional states. In addition, the progressive changes affecting CD4^+^ T cell subtypes during and after immune responses remain poorly defined. Taking advantage of single-cell transcriptomics, efficient computational methods, and robust animal models, we characterize the transcriptional landscape of CD4^+^ T cells responding to self-resolving and chronic viral infections. We build a comprehensive atlas of virus-specific CD4^+^ T cells and their evolution over time, and identify six major distinct cell states that are consistently observed in acute and chronic infections. During the course of acute infection, T cell composition progressively changes from effector to memory states, with subtype-specific gene modules and kinetics. Conversely, T cells in persistent infections fail to transition from effector to memory states, and acquire distinct, chronicity-associated transcriptional programs. By single-cell T cell receptor (TCR) sequencing analysis, we characterize the clonal structure of virus-specific CD4^+^ T cells across individuals and T cell subtypes. We find that virus-specific CD4^+^ T cell responses are mainly private across individuals and that most T cells differentiate into all subtypes independently of their TCR, in both acute and chronic infections. Finally, we show that our CD4^+^ T cell atlas can be used as a reference to accurately interpret cell states in external single-cell datasets. Overall, this study describes a previously unappreciated level of adaptation of the transcriptional states of CD4^+^ T cells responding to viruses and provides a new computational resource for CD4^+^ T cell analysis, available online at https://spica.unil.ch.
