## Supplementary material for "A single-cell reference atlas delineates CD4^+^ T cell subtype-specific adaptation during acute and chronic viral infections": DataSupplemental1

### Sheet: Sheet1
		Virus	Time after infection	Sample name	Batch	Number cells after filtering	Gene Per cell	scTCR	Barcode
	Acute 1	Armstrong	7	d7-Arm-1	1	4115	1808	yes	-
	Acute 2	Armstrong	7	d7-Arm-2	1	4362	1436	yes	-
	Acute 3	Armstrong	7	d7-Arm-3	2	2743	2335	yes	ACCCACCAGTAAGAC
	Early Memory 1	Armstrong	21	d21-Arm-1	2	3043	1414	yes	GGTCGAGAGCATTCA
	Early Memory 2	Armstrong	21	d21-Arm-2	3	4029	1882	-	-
	Late Memory 1	Armstrong	79	d80-Arm-1	1	3777	878	yes	-
	Late Memory 2	Armstrong	79	d80-Arm-2	1	2724	869	yes	-
	Early Chronic 1	Clone 13	7	d7-Cl13-1	2	2184	2263	yes	CTTGCCGCATGTCAT
	Early Chronic 2	Clone 13	7	d7-Cl13-2	2	1729	2243	yes	AAAGCATTCTTCACG
	Late Chronic 1	Clone 13	21	d21-Cl13-1	2	4657	1982	-	-
	Late Chronic 2	Clone 13	21	d21-Cl13-2	3	2125	2120	yes	CTTTGTCTTTGTGAG
