## Supplementary material for "A single-cell reference atlas delineates CD4^+^ T cell subtype-specific adaptation during acute and chronic viral infections": DataSupplemental2

### Sheet: State Signatures
Th1 Effector	Tfh Effector	Tcmp	Th1 Memory	Tfh Memory	Tcm
1500009L16Rik	2310001H17Rik	Actn1	Ahnak	1810026B05Rik	2010107E04Rik
2010111I01Rik	Angptl2	Ccr7	Anxa6	2310001H17Rik	Ccr7
4930453N24Rik	Areg	Klf2	Bhlhe40	2410006H16Rik	Gm10073
Adgre5	Arid5b	Nsg2	Ccl5	Ankrd12	Gm20400
Agpat4	Asap1	Pdlim1	Ccr2	Art2b	Gm28727
Anxa1	AY036118	Tcf7	Cd7	Asap1	Gm9493
Anxa6	B3gnt2	Zfp36	Crip1	Ctla4	Gm9844
Arsb	Cd200		Ctla2a	Ctsb	Il7r
Ccl4	Cd81		Ctsd	Cxcr4	Klf2
Ccl5	Cd83		Ctsw	Ddx24	Rpl10-ps3
Ccr2	Chd4		Cxcr6	Dennd2d	Rps12-ps3
Cd48	Coq10b		Dnajc15	Eea1	S1pr1
Ctla2a	Crem		Dusp5	Egr2	Tob1
Ctsc	Cxcl10		Emp3	Fos
Ctsd	Cxcr4		Epsti1	Fosb
Ctsw	Cxcr5		Fasl	Fyn
Cxcr6	Ddit4		Glipr2	Gapdh
Cyth4	Ddx24		Gna15	Gas5
D16Ertd472e	Dusp1		Gramd3	H2-Q4
Dnajc15	Dusp14		Hopx	Hif1a
Dusp5	Dusp4		Id2	Hnrnpa0
Emp3	Eea1		Ifngr1	Ikzf2
Epsti1	Ephx1		Ifrd1	Il21
Fasl	Fam162a		Il18r1	Inpp4b
Ggt1	Fam43a		Il2rb	Irf2bp2
Gimap7	Fau		Itgb7	Itgal
Glipr2	Fosl2		Klrc1	Itpkb
Glrx	Fus		Klrd1	Izumo1r
Gna15	Fyn		Lgals1	Jarid2
Gzmb	Gapdh		Lgals3	Jun
Gzmk	Gas5		Ly6c2	Lbh
Id2	Gem		Nfkbia	Maf
Ifngr1	Gna13		Nkg7	Malt1
Il12rb2	Gpm6b		Ostf1	Map4k4
Klrc1	Hivep2		Pim1	Mrps6
Lgals3	Hnrnpa0		Rasgrp2	Nfatc1
Ly6c2	Ikzf2		Rgs1	Nfkbid
Mt1	Il21		Rnf138	Nr4a2
Nkg7	Inpp4b		Runx3	Pdcd1
Plac8	Irf2bp2		S100a4	Prkca
Plek	Isg15		S100a6	Ptpn11
Ppp3ca	Isg20		Selplg	Raf1
Rasgrp2	Itgav		Serpinb9	Rgs10
Rgs1	Izumo1r		Sidt1	Rhob
Rnf166	Jak2		Tagln2	Rnaset2a
Rpa2	Jarid2		Vim	Rnf19a
Runx3	Kdm6b		Zyx	Rpl27
S1pr4	Klf4			Rps12
Selplg	Kras			Rps27
Serpinb6b	Lbh			Samsn1
Serpinb9	Maf			Sh2d1a
Slamf1	Malt1			Slamf6
Slamf7	Map4k4			Smco4
Tmem163	Marcksl1			Spry1
Tpst2	Mllt3			Stat1
Zyx	Mrps6			Tbc1d4
	Msi2			Timp2
	Nfatc1			Tle5
	Nfil3			Tnf
	Nfkb1			Tnfrsf4
	Nktr			Tnfsf8
	Nr4a2			Tox
	Nr4a3			Tox2
	Nt5e			Tra2a
	Oxsr1			Trac
	Pde10a			Trbc2
	Per1			Trp53inp1
	Plagl1			Trps1
	Ppp1r14b			Tspan32
	Prkca			Uhrf2
	Ptpn11			Vmp1
	Raf1
	Rel
	Rgs10
	Rgs2
	Rnaset2b
	Rps12
	Rps27
	Rsbn1
	Sesn3
	Sik1
	Smco4
	Socs1
	Socs3
	Sostdc1
	St13
	Stat1
	Stx11
	Stx6
	Tbc1d4
	Tcf7
	Tespa1
	Tiam1
	Timp2
	Tle5
	Tnfaip8
	Tnfrsf4
	Tnfsf11
	Tnfsf8
	Tob2
	Tox
	Tox2
	Trac
	Trbc1
	Trbc2
	Trim8
	Trp53inp1
	Trps1
	Zfp36l1
	Zfp91

### Sheet: Acute Adaptation
Acute adaptation All genes		Th1Armd7 < Th1Armd21	Th1Armd7 < Th1Armd60	Th1Armd21 < Th1Armd60	Th1Armd7 > Th1Armd21	Th1Armd7 > Th1Armd60	Th1Armd21 > Th1Armd60		TfhArmd7 < TfhArmd21	TfhArmd7 < TfhArmd60	TfhArmd21 < TfhArmd60	TfhArmd7 > TfhArmd21	TfhArmd7 > TfhArmd60	TfhArmd21 > TfhArmd60		Tcm(p)Armd7 < Tcm(p)Armd21	Tcm(p)Armd7 < Tcm(p)Armd60	Tcm(p)Armd21 < Tcm(p)Armd60	Tcm(p)Armd7 > Tcm(p)Armd21	Tcm(p)Armd7 > Tcm(p)Armd60	Tcm(p)Armd21 > Tcm(p)Armd60
Acot7		Arl4c	Dnajb1	Hspa1a	Acot7	Acot7	Ahnak		Arl4c	Dnajb1	Hspa1a	Anxa2	Ahnak	Ahnak		AY036118	Cebpb	Hspa1a	Acot7	Acot7	Ahnak
Actn1		Ass1	Hspa1a	Tsc22d3	Anxa2	Adgre5	Ass1		Art2b	Hspa1a		Ccdc28b	Aldoa	Art2b		Arl4c	Hspa1a		Anxa2	Actn1	Ass1
Adgre5		AY036118	Il7r		Cd48	Ahnak	Atp2b1		Atp2b1	Hspa1b		Cd83	Anxa2	Ass1		Ass1	Il7r		Anxa6	Adgre5	AY036118
Ahnak		Bcl2a1b			Cst7	Aldoa	AY036118		AY036118	Il7r		Crip1	Bhlhe40	Atp2b1		Bcl2a1b			Arl5c	Ahnak	Bcl2a1b
Aldoa		Bcl2a1d			Cstb	Anxa1	Bcl2a1b		Bcl2a1b	Rhob		Cst7	Ccdc28b	AY036118		Btg2			Bhlhe40	Anxa2	Bcl2a1d
Anxa1		Btg2			Ctla4	Anxa2	Bcl2a1d		Bcl2a1d	Tsc22d3		Cstb	Cd160	Bcl2a1b		Cdk11b			Ccdc28b	Anxa6	Btg2
Anxa2		Ccnd2			Ctsc	Anxa6	Btg2		Btg2			Ctsw	Cd200	Bcl2a1d		Cebpb			Ccr7	Arl5c	Cited2
Anxa6		Cdk11b			Ctsd	Bhlhe40	Ccnd2		Cdk11b			Dnajc15	Cd83	Bcl6		Crem			Cd48	Bhlhe40	Dtx1
Arl4c		Crem			Ctsw	Ccr2	Ccr2		Crem			Dusp14	Crip1	Btg2		Dtx1			Cst7	Ccdc28b	Dusp2
Arl5c		Dennd4a			Cxcr6	Cd48	Chd7		Cwc25			Fam110a	Ctsd	Cited2		Dusp5			Cstb	Cstb	Egr1
Art2b		Dtx1			Fam110a	Ctla2a	Crem		Cxcr4			Fam162a	Ctsw	Crem		Gpr183			Ctla4	Ctla4	Hsp90b1
Ass1		Fosl2			Ggt1	Ctla4	Dennd4a		Dtx1			Gimap5	Cxcl10	Cwc25		Hsp90b1			Dnajc15	Dnajc15	Itgb1
Atp2b1		Gpr183			Glipr2	Ctsc	Dtx1		Egr1			Lgals1	Ddit4	Dusp2		Il7r			Fam110a	Epsti1	Kdm6b
AY036118		Il7r			Glrx	Ctsd	Dusp2		Egr2			Ly6a	Dnajc15	Eea1		Kdm6b			Gimap5	Fam110a	Lars2
Bcl2a1b		Kdm6b			Gzmb	Cxcr6	Furin		Eprs			Maff	Dusp14	Egr2		Lars2			Lgals1	Gadd45b	Maf
Bcl2a1d		Lars2			Gzmk	Ddit4	Gramd3		Fosb			Mmd	Epsti1	Gramd3		Neurl3			Lgals3	Gimap5	Nr4a3
Bcl6		Neurl3			Id2	Dnajc15	Hist1h1c		Gpr183			Mrps6	Fam110a	Hopx		Nr4a3			Ly6a	Hif1a	Pim1
Bhlhe40		Nfkbid			Ifi27l2a	Dusp2	Hist1h1e		Hsp90b1			Mt3	Fam162a	Hsp90b1		Rgs1			Nkg7	Icos	Rora
Btg2		Nr4a2			Ifi47	Epsti1	Hopx		Il7r			Nkg7	Gimap5	Ifng		Tob2			Pgam1	Id3	S100a4
Ccdc28b		Nr4a3			Lgals3	Fam110a	Hsp90b1		Kdm6b			Pdcd1	Hif1a	Ikzf2		Vps37b			Pim2	Ifi27l2a	S1pr1
Ccnd2		Plcxd2			Ly6a	Ggt1	Kdm6b		Klf6			Pgam1	Icos	Itgb1					Plac8	Ikzf3	Satb1
Ccr2		Spty2d1			Mt1	Gimap7	Lars2		Lars2			Pim2	Ifi27l2a	Kcnq1ot1					Pycard	Itgb1	Tcf7
Ccr7		Tob2			Pgam1	Glipr2	Maf		Lmo4			Pkm	Ikzf2	Kdm6b					Rilpl2	Izumo1r	Tob2
Cd160		Vps37b			Phlda1	Glrx	Malt1		Maf			Pycard	Il21	Lars2					S100a4	Ldha	Uhrf2
Cd200		Zfp36l1			Pkm	Gna15	Nr4a2		Maff			Rgs2	Itgb1	Maf					Serpinb6b	Lgals1	Zfp36l1
Cd48					Plac8	Gpr171	Nr4a3		Malt1			Rilpl2	Lars2	Malt1					Sh2d1a	Lgals3
Cd83					Ptms	Gzmb	Pim1		Neurl3			S100a6	Ldha	Mpp7					Slamf6	Lsp1
Cdk11b					Pycard	Gzmk	Plek		Nfkbid			Selplg	Lgals1	Neurl3					Tnfrsf4	Mrps6
Cebpb					Rilpl2	Hif1a	Rora		Nr4a3			Stx11	Lsp1	Nr4a3					Tox2	Nkg7
Chd7					Serpinb6b	Hsp90b1	S100a4		Ramp3			Tagln2	Marcksl1	Pim1					Tpi1	Pgam1
Cited2					Sh2d1a	Id2	S1pr1		Rgs2			Tbc1d4	Mir155hg	Rgs2					Vim	Pim1
Crem					Stx11	Ifi27l2a	Satb1		Samsn1			Tnfrsf4	Mmd	Rora					Zbtb32	Pim2
Crip1					Tpi1	Klrc1	Serpinb6b		Spty2d1			Tpi1	Mrps6	S100a4						Pkm
Cst7					Vim	Ldha	Serpinb9		Tbc1d4			Vim	Mt3	S1pr1						Plac8
Cstb					Zbp1	Lgals1	Tob2		Tnf				Nkg7	Satb1						Pou2f2
Ctla2a					Zyx	Lgals3	Tpm4		Tob2				Npm1	Slc41a1						Ptms
Ctla4						Lsp1	Uhrf2		Trib2				Oxsr1	Spty2d1						Pycard
Ctsc						Mt1			Vps37b				Pgam1	Tbc1d4						Rilpl2
Ctsd						Pdcd1			Zfp36l2				Pim1	Tcf7						Rora
Ctsw						Pgam1							Pim2	Tnfsf8						S100a10
Cwc25						Phlda1							Pkm	Tob2						S100a11
Cxcl10						Pkm							Ptms	Tox						S100a4
Cxcr4						Plac8							Pycard	Trib2						S100a6
Cxcr6						Plek							Rgs10	Uhrf2						Selplg
Ddit4						Ptms							Rilpl2	Vps37b						Serpinb6b
Dennd4a						Pycard							S100a10	Zfp36l1						Sh2d1a
Dnajb1						Rilpl2							S100a4							Sh2d2a
Dnajc15						Rora							S100a6							Slamf6
Dtx1						S100a11							Serpinb6b							Tcf7
Dusp14						S100a4							Sh2d1a							Tnfrsf4
Dusp2						Samhd1							Sh2d2a							Tox
Dusp5						Selplg							Slamf6							Tox2
Eea1						Serpinb6b							Sostdc1							Tpi1
Egr1						Serpinb9							Stx11							Traf1
Egr2						Sh2d1a							Tnfrsf4							Uhrf2
Eprs						Sh2d2a							Tox							Vim
Epsti1						Slamf7							Tox2							Zbtb32
Fam110a						Stat1							Tpi1							Zyx
Fam162a						Stx11							Traf1
Fosb						Tnfrsf4							Vim
Fosl2						Tpi1
Furin						Tpm4
Gadd45b						Vim
Ggt1						Zbp1
Gimap5						Zyx
Gimap7
Glipr2
Glrx
Gna15
Gpr171
Gpr183
Gramd3
Gzmb
Gzmk
Hif1a
Hist1h1c
Hist1h1e
Hopx
Hsp90b1
Hspa1a
Hspa1b
Icos
Id2
Id3
Ifi27l2a
Ifi47
Ifng
Ikzf2
Ikzf3
Il21
Il7r
Itgb1
Izumo1r
Kcnq1ot1
Kdm6b
Klf6
Klrc1
Lars2
Ldha
Lgals1
Lgals3
Lmo4
Lsp1
Ly6a
Maf
Maff
Malt1
Marcksl1
Mir155hg
Mmd
Mpp7
Mrps6
Mt1
Mt3
Neurl3
Nfkbid
Nkg7
Npm1
Nr4a2
Nr4a3
Oxsr1
Pdcd1
Pgam1
Phlda1
Pim1
Pim2
Pkm
Plac8
Plcxd2
Plek
Pou2f2
Ptms
Pycard
Ramp3
Rgs1
Rgs10
Rgs2
Rhob
Rilpl2
Rora
Runx3
S100a10
S100a11
S100a4
S100a6
S1pr1
Samhd1
Samsn1
Satb1
Selplg
Serpinb6b
Serpinb9
Sh2d1a
Sh2d2a
Slamf6
Slamf7
Slc41a1
Sostdc1
Spty2d1
Stat1
Stx11
Tagln2
Tbc1d4
Tcf7
Tnf
Tnfrsf4
Tnfsf8
Tob2
Tox
Tox2
Tpi1
Tpm4
Traf1
Trib2
Tsc22d3
Uhrf2
Vim
Vps37b
Zbp1
Zbtb32
Zfp36l1
Zfp36l2
Zyx

### Sheet: Chronic Adaptation
Chronic adaptation All genes		Th1Armd7 < Th1Cl13d7	Th1Cl13d21< Th1Cl13d7	Th1Armd7 > Th1Cl13d7	Th1Cl13d21 > Th1Cl13d7		TfhArmd7 < TfhCl13d7	TfhCl13d21< TfhCl13d7	TfhArmd7 > TfhCl13d7	TfhCl13d21 > TfhCl13d7		TcmpArmd7 < TcmpCl13d7	TcmpCl13d21< TcmpCl13d7	TcmpArmd7 > TcmpCl13d7	Tcm(p)Cl13d21 > Tcm(p)Cl13d7
Acot7		AY036118	Acot7	Ccr2	Areg		Areg	Anxa2	Tesc	Ahnak		Ass1	Acot7	-	AY036118
Actn1		Cited2	Adam8	Dusp1	Art2b		Ass1	Ass1	Zfp36	Arl4c		AY036118	Actn1		Ahnak
Adam8		Ctla4	Adgre5	Zfp36	Bcl2a1b		AY036118	Bnip3		Art2b		Bhlhe40	Anxa2		Areg
Adgre5		D16Ertd472e	Anxa1		Ccnd2		Bace2	Cd160		AY036118		Bst2	Arl5c		Arl4c
Ahnak		Ddit4	Anxa2		Cebpb		Bhlhe40	Cd68		Bcl2a1b		Ddit4	Ccl5		Bcl2a1b
Anxa1		Dusp2	Anxa6		Cxcr4		Bst2	Cd83		Cacna1d		Dusp14	Ccr7		Bcl2a1d
Anxa2		Eea1	Chit1		Dusp1		Btg2	Cst7		Ccnd2		Dusp2	Cstb		Btg2
Anxa6		Fam110a	Crip2		Fosl2		Ccr8	Ctsw		Cxcr4		Fam110a	Ctsw		Ccnd2
Areg		Gzmb	Ctla2a		Gem		Cd81	Cxcr5		Fosb		Fosl2	Cxcr5		Cebpb
Arl4c		Lag3	Ctsw		Hist1h1e		Cd83	Ddit4		Gata3		Il7r	Dnajc15		Cxcr4
Arl5c		Lars2	Cxcr6		Hspa1a		Cxcl10	Dusp14		Hist1h1c		Lag3	Ecm1		Dtx1
Art2b		Mt1	D16Ertd472e		Ier5l		Ddit4	Fam110a		Hist1h1e		Lars2	Fam110a		Dusp1
Ass1		Nr4a2	Dnajc15		Ikzf2		Dusp14	Fam162a		Hspa1a		Lgals3	Gpr18		Eea1
AY036118		Oxsr1	Epsti1		Izumo1r		Dusp4	Hilpda		Hspa1b		Marcksl1	Lgals3		Fosb
Bace2		Pdcd1	Fam110a		Maf		Eea1	Ikzf3		Ier5l		Nr4a2	Nkg7		Fosl2
Bcl2a1b		Ptms	Ggt1		Nr4a2		Fam110a	Lgals3		Ifng		Oxsr1	Pgam1		Gata3
Bcl2a1d		Rgs16	Glipr2		Nr4a3		Fosl2	Marcksl1		Igf1r		Pdcd1	Pim2		Gem
Bhlhe40		Rtp4	Glrx		Pim3		Gramd3	Matk		Il21		Ptms	Rgs10		Hist1h1c
Bnip3		Serpinb6b	Gna15		Rgs1		Hilpda	Pdcd1		Il7r		Rgs16	Rilpl2		Hist1h1e
Bst2		Sh2d2a	Gpr18		Rgs2		Ifrd1	Pgam1		Klf2		Rtp4	Satb1		Hopx
Btg2		Siah2	Gpr183		Samsn1		Il1r2	Pim1		Klf6		Samhd1	Selplg		Hspa1a
Cacna1d		Tnfrsf4	Gramd3		Serpina3g		Itgav	Pim2		Maf		Sdf4	Sh2d2a		Id2
Ccl5		Tox	Gzmb		Spry1		Kdm6b	Rgs10		Pde10a		Sdhaf1	Thada		Ier5l
Ccnd2		Zbp1	Ifngr1		Spty2d1		Klf4	Rilpl2		Pmaip1		Siah2	Tpi1		Ifng
Ccr2			Il12rb2		Tnfsf8		Lag3	Selplg		S1pr1		Stat1	Zyx		Il7r
Ccr7			Il18r1		Tob2		Lars2	Serpinb6b		Samsn1		Tnfrsf4			Kdm6b
Ccr8			Lgals3		Tox		Lgals3	Sh2d2a		Snhg15		Tpi1			Klf4
Cd160			Ly6c2		Trps1		Marcksl1	Slc16a3		Sostdc1		Zbp1			Maf
Cd68			Mt1				Nfil3	Thada		Spry1					Nr4a2
Cd81			Mt2				Nr4a2	Tpi1		Spty2d1					Nr4a3
Cd83			Pgam1				Nr4a3	Vim		Trib2					Pde10a
Cebpb			Plac8				Oxsr1			Trps1					Pmaip1
Chit1			Pycard				Pdcd1			Tshz2					Rgs1
Cited2			Rasgrp2				Pim1								Rgs2
Crip2			Rilpl2				Rgs16								Samsn1
Cst7			Rom1				Rgs2								Sostdc1
Cstb			Satb1				Rora								Spry1
Ctla2a			Selplg				Rtp4								Spty2d1
Ctla4			Serpinb6b				Samhd1								Tiam1
Ctsw			Serpinb9				Sdhaf1								Tob2
Cxcl10			Tagln2				Siah2								Trps1
Cxcr4			Tpi1				Socs1
Cxcr5			Vim				Tbc1d4
Cxcr6			Zyx				Tnfrsf4
D16Ertd472e							Tob2
Ddit4							Vps37b
Dnajc15							Zbp1
Dtx1
Dusp1
Dusp14
Dusp2
Dusp4
Ecm1
Eea1
Epsti1
Fam110a
Fam162a
Fosb
Fosl2
Gata3
Gem
Ggt1
Glipr2
Glrx
Gna15
Gpr18
Gpr183
Gramd3
Gzmb
Hilpda
Hist1h1c
Hist1h1e
Hopx
Hspa1a
Hspa1b
Id2
Ier5l
Ifng
Ifngr1
Ifrd1
Igf1r
Ikzf2
Ikzf3
Il12rb2
Il18r1
Il1r2
Il21
Il7r
Itgav
Izumo1r
Kdm6b
Klf2
Klf4
Klf6
Lag3
Lars2
Lgals3
Ly6c2
Maf
Marcksl1
Matk
Mt1
Mt2
Nfil3
Nkg7
Nr4a2
Nr4a3
Oxsr1
Pdcd1
Pde10a
Pgam1
Pim1
Pim2
Pim3
Plac8
Pmaip1
Ptms
Pycard
Rasgrp2
Rgs1
Rgs10
Rgs16
Rgs2
Rilpl2
Rom1
Rora
Rtp4
S1pr1
Samhd1
Samsn1
Satb1
Sdf4
Sdhaf1
Selplg
Serpina3g
Serpinb6b
Serpinb9
Sh2d2a
Siah2
Slc16a3
Snhg15
Socs1
Sostdc1
Spry1
Spty2d1
Stat1
Tagln2
Tbc1d4
Tesc
Thada
Tiam1
Tnfrsf4
Tnfsf8
Tob2
Tox
Tpi1
Trib2
Trps1
Tshz2
Vim
Vps37b
Zbp1
Zfp36
Zyx
