## Supplementary material for "A single-cell reference atlas delineates CD4^+^ T cell subtype-specific adaptation during acute and chronic viral infections": DataSupplemental3

### Sheet: Sheet1
Male vs. Female Genes
0610007P14Rik
0610011F06Rik
1110001J03Rik
1810043H04Rik
2210013O21Rik
2310036O22Rik
2700029M09Rik
2700060E02Rik
2700094K13Rik
2810428I15Rik
2900097C17Rik
A430093F15Rik
Abraxas2
Adrbk1
Aim1
Apoa1bp
Atp5md
Atp5mpl
Atp5o.1
BC029214
BE692007
Bicdl1
Bicra
Bmt2
Bud23
CAAA01118383.1
Carmil2
Cct6a
Cecr5
Cenpx
Chmp1b
Ciao2a
Ciao2b
Cop1
Cops9
Coq8a
Cpsf3l
Crybg1
Ddx3y
DHRSX
Dleu2
Dmac1
Dmac2
Dpcd
Eef1akmt1
Eef1akmt2
Efl1
Eif2s3y
Eipr1
Eloa
Elob
Eloc
Erbb2ip
Erbin
Erg28
Fam101b
Fam134a
Fam134b
Fam188a
Fam195b
Fam65b
Fmc1
Ftl1-ps1
Gatd1
Gbp6
Gltscr2
Gm10020
Gm10094
Gm10116
Gm10250
Gm10263
Gm10709
Gm17018
Gm21092
Gm2682
Gm30054
Gm42031
Gm44160
Gm45552
Gm45716
Gm5424
Gm561
Gm5616
Gm5786
Gm6483
Gm7808
Gm8730
Gm9843
Gnb2l1
Grk2
Gstp3
Hdgfl2
Hdhd5
Hiat1
Hiatl1
Hmha1
Hn1
Hpf1
Ict1
Ifi206
Ifi209
Ifi211
Ifi213
Ifi214
Ighm
Ints11
Ints13
Jpt1
Kmt5a
Kmt5b
l7Rn6
Lnpk
Lsm7
Maip1
Mcrip1
Mesd
Mettl10
Mettl26
Mfsd14a
Mfsd14b
Mia2
Mina
Mindy2
Mindy3
Mrpl58
Myeov2
N6amt2
Naxd
Naxe
Nbdy
Ndnl2
Ndufaf8
Ndufb1-ps
Ngfrap1
Nhp2l1
Nipsnap2
Nop53
Nsd2
Nsd3
Nsmce3
Oga
Oip5os1
Paxx
Pddc1
Pgk1-rs7
PISD
Plpbp
Ppp2r4
Ppp4r3a
Ppp4r3b
Prelid3b
Ptpa
Pydc4
Rab5if
Rack1
Retreg1
Retreg2
Retreg3
Rex1bd
Rflnb
Ric8a
Riox2
Ripor2
Rpl13-ps3
Rpl23a-ps3
Rpl36-ps3
Rpl36a-ps1
Rpl6l
Rps26-ps1
Rtf2
Rtfdc1
Rtraf
Selenof
Selenoh
Selenok
Selenop
Selenos
Selenot
Selenow
Selk
Selt
Sem1
Sep15
Sepp1
Sepw1
Shfm1
Slmo2
Smek1
Smek2
Smim26
Smim27
Snu13
Srp54a
Ss18l2
Stra13
Tasor
Tceal9
Tceb1
Tceb2
Tceb3
Tent5c
Thap12
Tmem131l
Tmem179b
Tmem261
Toporsos
Trir
Tug1
Ufd1
Ufd1l
Utp11
Utp11l
Uty
Vimp
Virma
Vps28
Washc1
Washc2
Washc3
Washc4
Wbp5
Wbscr22
Whsc1l1
Xist
Zfas1
Zfos1
